# Phylogenomic Analysis of Protein-Coding Genes Resolves Complex Gall Wasp Relationships

**DOI:** 10.1101/2022.06.20.496719

**Authors:** Jack Hearn, Erik Gobbo, José Luis Nieves-Aldrey, Antoine Branca, James A. Nicholls, Georgios Koutsovoulos, Nicolas Lartillot, Graham N. Stone, Fredrik Ronquist

## Abstract

The phylogeny of gall wasps (Cynipidae) and their parasitic relatives has attracted considerable attention in recent years. The family is now widely recognized to fall into thirteen natural lineages, designated tribes, but the relationships among them have remained elusive. This has stymied any progress in understanding how cynipid gall inducers evolved from insect parasitoids, and what role inquilinism (development as a herbivore inside galls induced by other cynipids) might have played in this transition. A recent analysis of ultraconserved elements (UCEs) represents the first attempt at resolving these questions using phylogenomics. Here, we present the first analysis based on protein-coding sequences from genome and transcriptome assemblies. To address potential problems due to model misfit, we focus on models that accommodate site-specific amino-acid profiles and that are less sensitive than standard models to long-branch attraction. Our results show that the Cynipidae as previously circumscribed are not monophyletic. Specifically, the Paraulacini and a clade formed by Diplolepidini + Pediaspidini both fall outside a core clade (Cynipidae s. str.), which is more closely related to Figitidae. This result is robust to the exclusion of long-branch taxa that could potentially mislead the analysis, and it is consistent with the UCE analysis. Given this, we propose that the Cynipidae be divided into three families: the Paraulacidae, Diplolepididae and Cynipidae (s. str.). Our results suggest that the Eschatocerini are the sister group of the remaining Cynipidae (s. str.). Within the latter, our results are consistent with the UCE analysis but place two additional tribes: (1) the Aylacini (s. str.), more closely related to the oak gall wasps (Cynipini) and some of their inquilines (Ceroptresini) than to other herb gallers (Aulacideini and Phanacidini); and (2) the Qwaqwaiini, likely the sister group to Synergini (s. str.) + Rhoophilini. Several alternative scenarios for the evolution of cynipid life histories are compatible with the relationships suggested by our analysis, but all are complex and require multiple shifts between parasitoids, inquilines and gall inducers. Linking the different types of life-history transitions to specific genomic signatures may be one of the best ways of differentiating among these alternative scenarios. Our study represents the first step towards enabling such analyses.
