## Supplementary Material, Table S1 (.xlsx) for "Phylogenomic Analysis of Protein-Coding Genes Resolves Complex Gall Wasp Relationships"

### Sheet: Sheet1
Species	Collection location	Assembly file (internal reference)	Type	Assembled or downloaded	Link to assembly/reads	Hymenopteran BUSCO complete %	Hymenopteran BUSCO partial %	Eukaryota BUSCO complete %	Eukaryota BUSCO partial %	Assembly size	No. of contigs	N50	Assembly size >200 bp	No. of contigs >200 bp	N50 >200 bp
Oak gallwasps
Andricus curvator	Madrid, Spain	Andricus_curvator.fasta	Genome	Chromium - this study	https://www.ebi.ac.uk/ena/browser/view/PRJEB37996?show=reads	79.9	6.6	88.6	7.5	1666426088	61958	177499	1666426088	61958	177499
Andricus grossulariae	United Kingdom	Andricus_grossulariae.JAABKJ01.fsa_nt	Genome	NCBI	https://www.ncbi.nlm.nih.gov/assembly/GCA_011634705.1/	48.2	16.4	68.2	21.2	1412754889	229755	440296	1412754889	229755	440296
Andricus quercusramuli	Madrid, Spain	Andricus_quercusramuli.fasta	Genome	Chromium - this study	https://www.ebi.ac.uk/ena/browser/view/PRJEB37996?show=reads	70.7	10.3	81.2	12.2	1626972434	87094	117799	1626972434	87094	117799
Belonocnema kinseyi	Houston, USA	Belonocnema_treatae.JAAEHM01.fsa_nt	Genome	NCBI	https://www.ncbi.nlm.nih.gov/assembly/GCF_010883055.1/	93.5	1.7	93.7	3.5	1538686255	5520	150973230	1538686255	5520	150973230
Biorhiza pallida	Dorset, United Kingdom	Biorhiza_pallida.fasta	Transcriptome	Hearn et al 2019	https://www.ncbi.nlm.nih.gov/bioproject/?term=PRJEB13357	32.7	16.8	78.4	11.8	38269876	25064	2698	38269876	25064	2698
Druon quercuslanigerum	USA	Andricus_quercuslanigera.JAAAKG01.fsa_nt	Genome	NCBI	https://www.ncbi.nlm.nih.gov/assembly/GCA_010014905.1/	54	16.6	66.3	23.1	1336778427	272630	654513	1336778427	272630	654513
Neuroterus valhalla	USA	Callirhytis_spRG_2019_326.WSXT01.fsa_nt	Genome	Brandão‐Dias et al 2022	https://www.ncbi.nlm.nih.gov/assembly/GCA_011762715.1/	56.6	15.3	81.6	12.9	1117281825	334575	344082	1117281825	334575	344082
Protobalandricus spectabilis	California, USA	Prospe15.scaffolds.fasta	Genome	Nextera - this study	https://www.ebi.ac.uk/ena/browser/view/PRJEB45812	42.8	24.2	66.3	24.7	648824665	253638	4418	645726396	223766	4445
Other gall wasps
Aulacidea tavakolii	West Azerbaijan, Iran	Aultav4.scaffolds.fasta	Genome	Nextera - this study	https://www.ebi.ac.uk/ena/browser/view/PRJEB13424?show=reads	75.8	10.3	88.7	7.8	372912263	886784	3109	297297146	200177	5361
Aylax hypecoi	West Azerbaijan, Iran	Aylhyp5.k99.scaffolds.fasta	Genome	Nextera - this study	https://www.ebi.ac.uk/ena/browser/view/PRJEB13424?show=reads	83.3	6.7	93	3.1	321287394	255595	12619	300257430	93716	14275
Cecinothofagus ibarrai	Punta Arenas, Chile	Ciba1.scaffolds.fasta	Genome	Nextera - this study	https://www.ebi.ac.uk/ena/browser/view/PRJEB13424?show=reads	23.1	25.8	36.5	34.5	752134123	483674	2552	746381938	424637	2572
Diastrophus kincaidii	California, USA	Diakin6.scaffolds.fasta	Genome	Nextera - this study	https://www.ebi.ac.uk/ena/browser/view/PRJEB13424?show=reads	64.1	16	79.6	12.5	461785738	1018595	2418	382851726	271144	3314
Eschatocerus acaciae	Santiago del Estero, Argentina	Eaca1.K99.scaffolds.fasta	Genome	Nextera - this study	https://www.ebi.ac.uk/ena/browser/view/PRJEB13424?show=reads	66.4	13.5	82.7	12.9	163737030	53580	11271	160511901	34628	11585
Hedickiana levantina	West Azerbaijan, Iran	Hedlev5.scaffolds.fasta	Genome	Nextera - this study	https://www.ebi.ac.uk/ena/browser/view/PRJEB13424?show=reads	68.9	14	83.9	10.6	399927263	673472	4078	348172011	185717	5029
Iraella hispanica	Dobrogea, Romania	Irahis2.scaffolds.fasta	Genome	Nextera - this study	https://www.ebi.ac.uk/ena/browser/view/PRJEB13424?show=reads	18.2	21.1	27.1	26.7	365087319	698581	1086	328092315	356256	1231
Isocolus centaureae	West Azerbaijan, Iran	Isocen2.scaffolds.fasta	Genome	Nextera - this study	https://www.ebi.ac.uk/ena/browser/view/PRJEB13424?show=reads	69.9	12.4	86.3	9.8	400152033	768836	2594	342794274	241012	3468
Phanacis spJH-2016	West Azerbaijan, Iran	Pha_sp2.scaffolds.fasta	Genome	Nextera - this study	https://www.ebi.ac.uk/ena/browser/view/PRJEB13424?show=reads	31.8	25.8	49.4	29	341056209	169644	3488	337565831	134910	3525
Qwaqwaia scolopiae	Mpumalanga, South Africa	Qwasco.scaffolds.fasta	Genome	Nextera - this study	https://www.ebi.ac.uk/ena/browser/view/PRJEB13424?show=reads	69.5	13	84.3	9.4	433486890	332147	9559	408611647	88164	10231
Diplolepis/Pediaspis lineage
Diplolepis spinosa	Alberta, Canada	DspinComb.scaffolds.fasta	Genome	Nextera - this study	https://www.ebi.ac.uk/ena/browser/view/PRJEB13424?show=reads	67.8	12.7	88.3	7.8	531518633	1279753	2610	423805905	266090	3761
Pediaspis aceris	Lorestan, Iran	Pedace8.scaffolds.fasta	Genome	Nextera - this study	https://www.ebi.ac.uk/ena/browser/view/PRJEB13424?show=reads	59.8	17.5	80	13.7	570665257	884184	3685	506999442	270169	4359
Inquilines
Ceroptres masudai	Primorsky Krai, Russia	Crpmas2.scaffolds.fasta	Genome	Nextera - this study	https://www.ebi.ac.uk/ena/browser/view/PRJEB13424?show=reads	67.1	13.8	82.4	14.1	383693138	1044578	1859	296268780	243262	2967
Periclistus spB2	Hokkaido, Japan	Per_spB2.scaffolds.fasta	Genome	Nextera - this study	https://www.ebi.ac.uk/ena/browser/view/PRJEB13424?show=reads	77.6	8.8	96.5	2	361756945	348890	5822	339105969	138438	6615
Synergus gifuensis	Kiyushu, Japan	Synergus_gifuensis.fasta	Genome	Gobbo et al 2020	https://www.ebi.ac.uk/ena/browser/view/PRJEB37749?show=reads	89.5	3.3	95.7	3.5	276059795	18504	556258	276059795	18504	556258
Synergus itoensis	Kiyushu, Japan	Synergus_itoensis.fasta	Genome	Gobbo et al 2020	https://www.ebi.ac.uk/ena/browser/view/PRJEB37749?show=reads	86.9	4.6	94.5	3.1	266041981	26122	362131	266041981	26122	362131
Synergus japonicus	Hokkaido, Japan	Synjap3.genome.scf.fasta	Genome	Bunnefeld et al 2018	https://www.ncbi.nlm.nih.gov/bioproject?term=PRJEB20883	89.8	3.1	96.5	1.2	224531023	12893	61843	224528673	12880	61843
Synergus umbraculus	Orfű, Hungary	Sumb541B.genome.scf.fasta	Genome	Bunnefeld et al 2018	https://www.ncbi.nlm.nih.gov/bioproject?term=PRJEB20883	90.3	3.4	99.7	0.4	235334141	20256	49302	235331984	20244	49302
Figitids
Alloxysta arcuata	Catalonia, Spain	Alloc1.scaffolds.fasta	Genome	Nextera - this study	https://www.ebi.ac.uk/ena/browser/view/PRJEB13424?show=reads	80.1	7.3	91	7.5	328977849	415910	10734	296185677	121235	14007
Callaspidia notata	Madrid, Spain	Cnot1.scaffolds.fasta	Genome	Nextera - this study	https://www.ebi.ac.uk/ena/browser/view/PRJEB13424?show=reads	34.7	24.7	60.4	26.3	487284848	294823	3006	482024987	244275	3041
Ganaspis sp1	Florida, USA	Ganaspis_sp1.fasta	Transcriptome	NCBI	https://www.ncbi.nlm.nih.gov/nuccore/?term=Parasitoid%20wasp%20venom%20SERCA%20regulates%20Drosophila%20calcium%20levels%20and%20inhibits%20cellular%20immunity	69.5	4	97.7	0.4	41319897	27074	2425	41319897	27074	2425
Leptopilina boulardia	Labstock, CCMB, Hyderabad, India	Leptopilina_boulardi.PHTE01.1.fsa_nt	Genome	NCBI	https://www.ncbi.nlm.nih.gov/assembly/GCA_011634795.1	87.5	2.6	99.2	0	375718377	6314	275616	375718377	6314	13761
Leptopilina clavipes	Labstock, Ken Kraaijeveld, Leiden University, Leiden, Netherlands:	Leptopilina_clavipes.JUFY01.1.fsa_nt	Genome	NCBI	https://www.ncbi.nlm.nih.gov/assembly/GCA_001855655.1/	79.4	7.7	91.8	5.9	255343917	36600	13761	255343917	36600	13997
Leptopilina heterotoma	Valence, France	Leptopilina_heterotoma.RICB01.fasta	Genome	NCBI	https://www.ncbi.nlm.nih.gov/assembly/GCA_010016045.1/	84.2	5.5	97.3	2.4	404860936	131021	13997	404860936	131021	4747
Parnips nigripes	Madrid, Spain	Prnig.2020.scaffolds.fasta	Genome	Nextera - this study	https://www.ebi.ac.uk/ena/browser/view/PRJEB13424?show=reads	79.6	8.1	93.4	5.1	576625807	842698	10845	504097115	166125	13371
Phaenoglyphis villosa	Catalonia, Spain	Phaenoglyphis_villosa.fasta	Genome	Nextera - this study	https://www.ebi.ac.uk/ena/browser/view/PRJEB13424?show=reads	63.9	15.2	82.4	10.2	242348520	114264	5106	238274372	76317	5214
